# Re-evaluation of the phylogenetic diversity and global distribution of the genus *Candidatus* Accumulibacter

**DOI:** 10.1101/2021.12.20.473458

**Authors:** Francesca Petriglieri, Caitlin Singleton, Zivile Kondrotaite, Morten K. D. Dueholm, Elizabeth A. McDaniel, Katherine D. McMahon, Per H. Nielsen

## Abstract

*Candidatus* Accumulibacter was the first microorganism identified as a polyphosphate-accumulating organism (PAO), important for phosphorus removal from wastewater. This genus is diverse, and the current phylogeny and taxonomic framework appears complicated, with the majority of publicly available genomes classified as “*Candidatus* Accumulibacter phosphatis”, despite notable phylogenetic divergence. The *ppk1* marker gene allows for a finer scale differentiation into different “types” and “clades”, nevertheless taxonomic assignments remain confusing and inconsistent across studies. Therefore, a comprehensive re-evaluation is needed to establish a common understanding of this genus, both in terms of naming and basic conserved physiological traits. Here, we provide this re-assessment using a comparison of genome, *ppk1*, and 16S rRNA gene-based approaches from comprehensive datasets. We identified 15 novel species, along with the well-known *Ca*. A. phosphatis, *Ca*. A. deltensis and *Ca*. A. aalborgensis. To compare the species *in situ*, we designed new species-specific FISH probes and revealed their morphology and arrangement in activated sludge. Based on the MiDAS global survey, *Ca*. Accumulibacter species were widespread in WWTPs with phosphorus removal, indicating the process design as a major driver for their abundance. Genome mining for PAO related pathways and FISH-Raman microspectroscopy confirmed the potential for the PAO metabolism in all *Ca*. Accumulibacter species, with detection *in situ* of the typical PAO storage polymers. Genome annotation further revealed fine-scale differences in the nitrate/nitrite reduction pathways. This provides insights into the niche differentiation of these lineages, potentially explaining their coexistence in the same ecosystem while contributing to overall phosphorus and nitrogen removal.

**Importance:** *Candidatus* Accumulibacter is the most studied PAO organism, with a primary role in biological nutrient removal. However, the species-level taxonomy of this lineage is convoluted due to the use of different phylogenetic markers or genome sequencing. Here, we redefined the phylogeny of these organisms, proposing a comprehensive approach which could be used to address the classification of other diverse and uncultivated lineages. Using genome-resolved phylogeny, compared to 16S rRNA gene- and other phylogenetic markers phylogeny, we obtained a higher resolution taxonomy and established a common understanding of this genus. Furthermore, genome mining of gene and pathways of interest, validated *in situ* by application of a new set of FISH probes and Raman micromicrospectroscopy, provided additional high-resolution metabolic insights into these organisms.
