## Supplementary material for "Re-evaluation of the phylogenetic diversity and global distribution of the genus *Candidatus* Accumulibacter": Data File S1

# info for the supplementary on the ppk header to the MAG name	New names in the tree	Old names	Accesion number
GCA_000585075.1_LMKBKINC_00287 Polyphosphate kinase	Candidatus Accumulibacter regalis	Candidatus Accumulibacter sp BA-93	GCA_000585075.1
GCA_009467855.1_FFHDGLOA_00684 Polyphosphate kinase	Candidatus Accumulibacter regalis	Candidatus Accumulibacter phosphatis CANDO_1	GCA_009467855.1
UW3_2687453699_PEBOPBNB_00179 Polyphosphate kinase	Candidatus Accumulibacter regalis	Candidatus Accumulibacter UW3	IMG accession ID: 2687453699
UW4_BBLLADNB_00506 Polyphosphate kinase	Candidatus Accumulibacter regalis	Candidatus Accumulibacter UW4	GCA_017592785.1
UW8_POS2015-07-24-bin.54_CBBJMKLB_01263 Polyphosphate kinase	Candidatus Accumulibacter regalis	Candidatus Accumulibacter UW8-POB	GCA_017302345.1
GCA_000585055.1_JMBGGNHN_01742 Polyphosphate kinase	Candidatus Accumulibacter appositus	Candidatus Accumulibacter sp BA-92	GCA_000585055.1
GCA_000987445.1_DIPJCKAO_01419 Polyphosphate kinase	Candidatus Accumulibacter adiacens	Candidatus Accumulibacter phosphatis HKU1	GCA_000987445.1
Delftensis_ppk1 Polyphosphate kinase	Candidatus Accumulibacter delftensis	Candidatus Accumulibacter delftensis	Not publicly available
GCA_003332265.1_BFLDHLJO_03541 Polyphosphate kinase	Candidatus Accumulibacter meliphilus	Candidatus Accumulibacter phosphatis UW-LDO	GCA_003332265.1
GCA_012939955.1_03629 Polyphosphate kinase	Candidatus Accumulibacter delftensis	Candidatus Accumulibacter phosphatis SBR_S	GCA_012939955.1
GCA_000024165.1_DGOCCOHL_01070 Polyphosphate kinase	Candidatus Accumulibacter phosphatis UW1	Candidatus Accumulibacter phosphatis UW1	GCA_000024165.1
UW5_GNJGOIBN_01044 Polyphosphate kinase	Candidatus Accumulibacter phosphatis	Candidatus Accumulibacter UW5	GCA_017592745.1
UW9_POS2015-07-16-bin.58_MDFNDMIC_02139 Polyphosphate kinase	Candidatus Accumulibacter phosphatis	Candidatus Accumulibacter UW9-POB	GCA_017302455.1
Fred_18-Q3-R57-64_MAXAC.027_02786 Polyphosphate kinase	Candidatus Accumulibacter propinquus	Fred_18-Q3-R57-64_MAXAC.027	GCA_016712935.1�
Hade_18-Q3-R52-61_BATAC.726_03304 Polyphosphate kinase	Candidatus Accumulibacter propinquus	Hade_18-Q3-R52-61_BATAC.726	GCA_016711725.1
OdNE_18-Q3-R46-58_BAT3C.415_02736 Polyphosphate kinase	Candidatus Accumulibacter propinquus	OdNE_18-Q3-R46-58_BAT3C.415	GCA_016714935.1
UW10_POS2015-08-06-bin.38_GJNGNMCM_02976 Polyphosphate kinase	Candidatus Accumulibacter propinquus	Candidatus Accumulibacter UW10-POB	GCA_017302555.1
GCA_000584955.2_BALNIADD_02612 Polyphosphate kinase	Candidatus Accumulibacter vicinus	Candidatus Accumulibacter sp SK-01	GCA_000584955.2
GCA_000584975.2_FLOKBKCF_00068 Polyphosphate kinase	Candidatus Accumulibacter cognatus sp	Candidatus Accumulibacter sp SK-02	GCA_000584975.2
GCA_000987395.1_IJAMOEGB_03109 Polyphosphate kinase	Candidatus Accumulibacter cognatus	Candidatus Accumulibacter phosphatis HKU2	GCA_000987395.1
GCA_005889575.1_AEPCJOJA_01401 Polyphosphate kinase	Candidatus Accumulibacter cognatus	Candidatus Accumulibacter phosphatis Bin19	GCA_005889575.1
GCA_012940005.1_03320 Polyphosphate kinase	Candidatus Accumulibacter contiguus	Candidatus Accumulibacter phosphatis SBR_L	GCA_012940005.1
GCA_013414765.1_01403 Polyphosphate kinase	Candidatus Accumulibacter cognatus	Candidatus Accumulibacter phosphatis SSA1	GCA_013414765.1
UW11_coassembly-bin.185_DDNMEPEE_00732 Polyphosphate kinase	Candidatus Accumulibacter cognatus	Candidatus Accumulibacter UW11-POB	GCA_017302385.1
UW6_NHBDKAOG_02407 Polyphosphate kinase	Candidatus Accumulibacter cognatus	Candidatus Accumulibacter UW6	GCA_017592725.1
EsbW_18-Q3-R4-48_BATAC.285_00805 Polyphosphate kinase	Candidatus Accumulibacter proximus	EsbW_18-Q3-R4-48_BATAC.285	GCA_016709675.1
UW12_coassembly-bin.12_NEBHPJKH_02141 Polyphosphate kinase	Candidatus Accumulibacter necessarius	Candidatus Accumulibacter UW12-POB	GCA_017302435.1
GCA_000585015.1_JPAJMACA_00169 Polyphosphate kinase	Candidatus Accumulibacter adjunctus	Candidatus Accumulibacter sp SK-12	GCA_000585015.1
GCA_005524045.1_CHBPCNLK_00370 Polyphosphate kinase	Candidatus Accumulibacter similis	Candidatus Accumulibacter sp SCELSE-1	GCA_005524045.1
GCA_013347225.1_00547 Polyphosphate kinase	Candidatus Accumulibacter similis	Candidatus Accumulibacter phosphatis SSB1	GCA_013347225.1
UW13_POS2015-07-24-bin.16_KIDBIGLJ_02792 Polyphosphate kinase	Candidatus Accumulibacter conexus	Candidatus Accumulibacter UW13-POB	GCA_017302415.1
UW7_CEKMHFBL_01627 Polyphosphate kinase	Candidatus Accumulibacter conexus	Candidatus Accumulibacter UW7	GCA_017592775.1
Fred_18-Q3-R57-64_BAT3C.720_03414 Polyphosphate kinase	Candidatus Accumulibacter affinis	Fred_18-Q3-R57-64_BAT3C.720	GCA_016713625.1
Ega_18-Q3-R5-49_MAXAC.071_00565 Polyphosphate kinase	Candidatus Proximibacter danicus	Ega_18-Q3-R5-49_MAXAC.071	GCA_016707065.1
EsbE_18-Q3-R3-47_MAXAC.059_00641 Polyphosphate kinase	Candidatus Propionivibrio aalborgensis	EsbE_18-Q3-R3-47_MAXAC.059	GCA_016705775.1�
EsbE_18-Q3-R3-47_MAXAC.131_01646 Polyphosphate kinase	Propionivibrio midas_s_421	EsbE_18-Q3-R3-47_MAXAC.131	GCA_016705685.1
EsbW_18-Q3-R4-48_MAXAC.044_00906 Polyphosphate kinase	Candidatus Propionivibrio dominans	EsbW_18-Q3-R4-48_MAXAC.044	GCA_016709335.1
GCA_002304785.1_GBHPAPPJ_02574 Polyphosphate kinase	Propionivibrio sp002304785	Propionivibrio sp002304785	GCA_002304785.1
GCA_002345025.1_KFEAILBB_02335 Polyphosphate kinase	Candidatus Accumulibacter iunctus	Accumulibacter phosphatis_B UBA2327	GCA_002345025.1
GCA_002425405.1_NLEBCEFB_01950 Polyphosphate kinase	Accumulibacter phosphatis_E UBA5574	Accumulibacter phosphatis_E UBA5574	GCA_002425405.1
GCA_003249625.1_02078 Polyphosphate kinase	Propionivibrio sp003249625	Propionivibrio sp003249625	GCA_003249625.1
GCA_900089945.1_01513 Polyphosphate kinase	Candidatus Propionivibrio aalborgensis	Propionivibrio aalborgensis	GCA_900089945.1
GCA_000012425.1_02924 Polyphosphate kinase	Azonexus aromatica_A	Azonexus aromatica_A	GCA_000012425.1
GCA_000519045.1_02958 Polyphosphate kinase	Azonexus agitata	Azonexus agitata	GCA_000519045.1
GCA_001551835.1_03697 Polyphosphate kinase	Azonexus denitrificans	Azonexus denitrificans	GCA_001551835.1
GCA_900099695.1_00355 Polyphosphate kinase	Propionivibrio dicarboxylicus	Propionivibrio dicarboxylicus	GCA_900099695.1
Hade_18-Q3-R52-61_MAXAC.304_00898 Polyphosphate kinase	Propionivibrio midas_s_421	Hade_18-Q3-R52-61_MAXAC.304	GCA_016711395.1
Hirt_18-Q3-R61-65_BATAC.395_00174 Polyphosphate kinase	Candidatus Proximibacter danicus	Hirt_18-Q3-R61-65_BATAC.395	GCA_016710885.1
Hjor_18-Q3-R7-51_MAXAC.072_00869 Polyphosphate kinase	Propionivibrio midas_s_421	Hjor_18-Q3-R7-51_MAXAC.072	GCA_016710425.1
Mari_18-Q3-R65-66_MAXAC.196_00542 Polyphosphate kinase	Propionivibrio midas_s_421	Mari_18-Q3-R65-66_MAXAC.196	GCA_016715185.1
OdNE_18-Q3-R46-58_MAXAC.062_sub_00064 Polyphosphate kinase	Candidatus Propionivibrio aalborgensis	OdNE_18-Q3-R46-58_MAXAC.062_sub	GCA_016718855.1
OdNE_18-Q3-R46-58_MAXAC.071_03503 Polyphosphate kinase	Candidatus Proximibacter danicus	OdNE_18-Q3-R46-58_MAXAC.071	GCA_016707065.1
Vibo_18-Q3-R45-57_BATAC.19_00995 Polyphosphate kinase	Propionivibrio midas_s_421	Vibo_18-Q3-R45-57_BATAC.19	GCA_016721045.1�
Vibo_18-Q3-R45-57_BATAC.199_00884 Polyphosphate kinase	Candidatus Propionivibrio dominans	Vibo_18-Q3-R45-57_BATAC.199	GCA_016720985.1
GCA_001897745.1_LNFOKPNO_00497 Polyphosphate kinase	Candidatus Accumulibacter sp. 66-26	Candidatus Accumulibacter sp 66-26	GCA_001897745.1
GCA_013823155.1_02730 Polyphosphate kinase	Candidatus Accumulibacter DS2_011	Candidatus Accumulibacter phosphatis DS2_011	GCA_013823155.1
GCA_900089955.1_LKKGGHDO_04133 Polyphosphate kinase	Candidatus Accumulibacter aalborgensis	Candidatus Accumulibacter aalborgensis	GCA_900089955.1
